# Loss of stromal VEGFR2 protects against ischemic acute kidney injury by preserving the renal microvasculature

**DOI:** 10.64898/2026.10.27.762337

**Authors:** Takuto Chiba, Akira Oda, Ayako Kinoshita, Kaori Kamijo, Aryana Bhasin, Débora M. Cerqueira, Elina Mukherjee, Katherine E. Pfister, Yuko Hidaka, Yukiko Sakurahara, Katherine V. Maringer, Natasha M. Rogers, Jacqueline Ho, Sunder Sims-Lucas

**Affiliations:** Department of Pediatrics, University of Pittsburgh School of Medicine, UPMC Children’s Hospital of Pittsburgh, Pittsburgh, Pennsylvania; Department of Nephrology and Hypertension, Fukushima Medical University, Fukushima, Japan; Department of Pediatrics, Showa Medical University, Tokyo, Japan; Centre for Transplant and Renal Research, Westmead Institute for Medical Research; Department of Pediatrics, University of Maryland, Baltimore, School of Medicine

## Abstract

Injury to the renal microvasculature, particularly the peritubular capillaries, is a defining feature of ischemic acute kidney injury (AKI). Vascular endothelial growth factor receptor 2 (VEGFR2) signaling is a central regulator of endothelial cell survival, proliferation, migration, and vascular remodeling. Although VEGFR2 has been extensively studied in endothelial cells, accumulating evidence suggests that it is also expressed in non-endothelial cell populations, where it may regulate tissue-specific responses to injury. Here, using publicly available single-cell or single-nucleus RNA sequencing data from human and mouse kidneys, we identified VEGFR2 expression in renal stromal populations. Immunostaining further detected phosphorylated VEGFR2 in the renal stroma of mouse kidneys. To determine the functional role of stromal VEGFR2, we utilized renal stroma-specific *VegfR2* KO mice. Stromal *VegfR2* deletion attenuated kidney injury after renal ischemia/reperfusion injury (IRI), as evidenced by reduced tubular injury, preservation of renal blood flow, decreased endothelial oxidative stress, and maintenance of the renal microvasculature. Stromal *VegfR2*-deficient kidneys also exhibited increased *Angpt1* and *Tek* levels, enhanced endothelial ERK activation, and preserved endothelial adherent junctions. Taken together, these findings reveal an unexpected role for VEGFR2 in the renal stromal lineage and highlight stromal–endothelial communication as a potential therapeutic target for preserving microvascular integrity after ischemic AKI.
