## Supplemental Table for "Loss of stromal VEGFR2 protects against ischemic acute kidney injury by preserving the renal microvasculature"

### Sheet: Sheet1
	Gene	FW	RV
	Angpt1	TGATAACCGCAGCCACAAAG	TCCTGTAATGTCGGCACATACC
	Cdh5	AAAGGGAGGCTGTAACTCATCC	TCATCAAAGCAGTGCATGGG
	Esm1	CTGGAGCGCCAAATATGCG	TGAGACTGTACGGTAGCAGGT
	Havcr1	AGGAAGTCAGCATCTCTAAGCG	ACACAGAAAATCGCCTTGGC
	Klf4	TGATGGGCAAGTTTGTGCTG	TTAATCTTGGGGCACATGCG
	Lcn2	GCAGGTGGTACGTTGTGGG	CTCTTGTAGCTCATAGATGGTGC
	Proc	CCACCTGGGGAATATCTAGCA	GAAGCTGTTGGCACGTCTG
	s100a8	AAATCACCATGCCCTCTACAAG	CCCACTTTTATCACCATCGCAA
	Sdc1	CTTTGTCACGGCAGACACCTT	GACAGAGGTAAAAGCAGTCTCG
	Sdc2	TGTGTCCGCAGAGACGAGAA	GGAATCAGTTGGGATGTTGTCA
	Serpine1	TGGGCCAAAGGAAAAAGCAC	ACACACACGTCCGACTTTTC
	Tek	TTTGCCATCGCCAACAGTAC	ATTCGATTGCCATCCAACGC
	Rn18S	AGAAACGGCTACCACATCCA	TACAGGGCCTCGAAAGAGTC
